# Systematic analysis of Epstein-Barr virus genes and their individual contribution to virus production and composition

**DOI:** 10.1101/2021.04.26.439973

**Authors:** Yen-Fu Adam Chen, Bianca Mocanu, Ezgi Akidil, Dagmar Pich, Josef Mautner, Wolfgang Hammerschmidt

## Abstract

Epstein-Barr virus (EBV), a member of the large herpesvirus family is a very complex human *γ*-herpesvirus. Its complexity with respect to viral gene regulation, its preferred latent life style and technical difficulties are major obstacles, which hinder efficient virus generation *in vitro* to mass-produce or establish recombinant wild-type EBV or mutant derivatives. To explore conditions optimizing and improving virus production, we established and tested an EBV gene library with 77 expression plasmids and a set of designed shRNAs. With this tool set we investigated the contributions of individual viral genes in the context of virus synthesis and virion functions. Engineered virus stocks were systematically analyzed with respect to physical and bioparticle concentration, virus titer and virus uptake by primary human B cells, EBV’s target cells *in vivo*. To quantitate virus uptake by these cells, we developed a novel *ß*-lactamase-based assay that can monitor fusion events of the viral envelope with membranes of recipient cells at the level of single cells. Based on our findings, EBV does not encode a dominant regulator that governs virus production, but our results identified several EBV genes such as BALF4, BVLF1 and BKRF4, encoding a viral glycoprotein, a transcriptional regulator of late viral genes, and a possible tegument protein, respectively, that improve virus production regarding virus yield, virus composition and quality, and virus uptake by primary human B cells.

**Importance:** For more than 20 years HEK293 cells have been instrumental to produce virus stocks of recombinant EBV. The identification of this cell line as a source of infectious EB virions was unexpected because HEK293 cells are very distant from B cells and in particular plasma cells which produce EBV progeny *in vivo*. To our knowledge, no systematic analysis has addressed the fundamental question whether virus yield with respect to virus concentration, virion composition and functionality can be improved to produce recombinant EBV stocks in HEK293 cells. We tackled this question and analyzed 77 individual EBV genes for their possible contribution to virus yield. To analyze and compare different virus stocks we used established and developed novel assays to characterize important parameters of EB virions and their functions.
