## Supplementary Table S4 for "Systematic analysis of Epstein-Barr virus genes and their individual contribution to virus production and composition"

### Sheet: Sheet1
Supplementary Table S4. gRNA sequences
Target gene	Naming in the text	Nucleotide sequence(5'-3')	PAM sequence	Cut site	Nucleotide locations at Chromosome 1	Exon of CR2	Purpose
CR2	CR2-gRNA 1	GCACUUCCUAUGAUCCACAA	UGG	207,468,564	207,454,230-207,489,895	Exon3	CRISRP-Cas9 technology
CR2	CR2-gRNA 2	CGGCCAUUUAGGAUAGGCGG	AGG	207,466,549	207,454,230-207,489,895	Exon2	CRISRP-Cas9 technology
